# Serotonin signaling by maternal neurons upon stress ensures progeny survival

**DOI:** 10.1101/2020.01.20.913038

**Authors:** Srijit Das, Felicia K. Ooi, Johnny Cruz Corchado, Leah C. Fuller, Joshua A. Weiner, Veena Prahlad

## Abstract

Germ cells are vulnerable to stress. Therefore, how organisms protect their future progeny from damage in a fluctuating environment is a fundamental question in biology. We show that in *Caenorhabditis elegans*, serotonin released by maternal neurons during stress ensures the viability and stress tolerance of future offspring by enabling the transcription factor HSF1 to alter chromatin in soon-to-be fertilized germ cells by recruiting the histone chaperone FACT, displacing histones, and initiating protective gene expression. Without maternal serotonin signaling by neurons, FACT is not recruited by HSF1 in germ cells, transcription occurs but is delayed, and progeny of stressed *C. elegans* mothers fail to complete development. Serotonin acts through a signal transduction pathway conserved between *C. elegans* and mammalian cells to facilitate HSF1 to recruit FACT. These studies uncover a novel mechanism by which stress sensing by neurons is coupled to transcription response times of germ cells to protect future offspring.
