## Supplemental File 1 for "Serotonin signaling by maternal neurons upon stress ensures progeny survival"

### Sheet: Sheet1
Wormbase Gene	baseMean	log2FoldChange	lfcSE	stat	pvalue	padj	external_gene_name	chromosome_name	start_position	end_position	strand
WBGene00000007	776.164	-0.643439	0.160768	-4.00228	6.27343e-05	0.00362112	aat-6	V	11466844	11470663	-1
WBGene00000059	52.7961	-1.81908	0.425341	-4.27676	1.89632e-05	0.00139894	acr-20	II	14373831	14377890	-1
WBGene00000097	6520.47	0.988837	0.100944	9.79591	1.17239e-22	7.84807e-20	aip-1	V	14012333	14013644	1
WBGene00000188	122.066	1.73955	0.317344	5.48159	4.21516e-08	6.98942e-06	arl-3	II	14606472	14608342	1
WBGene00000211	911.695	0.652308	0.171578	3.80182	0.00014364	0.00692305	asm-1	II	6910031	6912697	1
WBGene00000275	33675	-0.134367	0.035334	-3.80276	0.000143095	0.00691522	bub-1	I	7251941	7255223	1
WBGene00000443	1408.13	-0.56653	0.112173	-5.05051	4.40632e-07	5.56896e-05	ceh-20	III	6979884	6981785	1
WBGene00000468	30.6935	-5.91143	1.55845	-3.79316	0.000148741	0.00711393	ces-1	I	8633925	8636044	1
WBGene00000547	13583.1	0.234457	0.0578159	4.05524	5.00827e-05	0.00307889	clp-7	IV	1435465	1446182	-1
WBGene00000565	7494.8	0.295118	0.0620611	4.75528	1.98176e-06	0.000211515	cnt-1	II	12072082	12088868	-1
WBGene00000910	865.491	0.731503	0.159188	4.59522	4.32285e-06	0.000423246	daf-14	IV	10250646	10255844	1
WBGene00000953	45.5227	-1.87195	0.505627	-3.70224	0.000213701	0.00956164	del-2	IV	9636980	9642003	-1
WBGene00001030	44057.8	0.291678	0.076897	3.7931	0.000148781	0.00711393	dnj-12	I	14756858	14759354	1
WBGene00001031	33464.5	0.938405	0.0697226	13.4591	2.72104e-41	3.27867e-38	dnj-13	II	11545563	11547366	1
WBGene00001049	8664.17	0.243786	0.0475267	5.12945	2.90593e-07	3.8619e-05	dog-1	I	15017283	15023017	-1
WBGene00001059	298.693	-0.913659	0.241386	-3.78505	0.000153677	0.00730935	dpf-6	III	8038241	8041374	1
WBGene00001094	38167.9	0.150837	0.0363881	4.14523	3.39466e-05	0.00219911	dars-1	III	9489176	9491236	-1
WBGene00001103	157.025	-1.897	0.320742	-5.91442	3.33041e-09	6.54282e-07	dsl-1	IV	1207255	1208102	-1
WBGene00001160	11823.4	0.449414	0.0647975	6.93567	4.04305e-12	1.37876e-09	efk-1	III	6164909	6168547	-1
WBGene00001162	3442.03	0.258728	0.0674189	3.83762	0.000124232	0.0061349	efl-2	II	13406160	13411483	1
WBGene00001166	29567.2	0.256473	0.0515628	4.974	6.55853e-07	7.85026e-05	eftu-2	III	6009550	6012839	1
WBGene00001209	57958.6	0.268011	0.0626818	4.27573	1.90508e-05	0.00139969	egl-45	III	7824377	7828626	-1
WBGene00001412	18762.8	0.184658	0.0462644	3.99136	6.56943e-05	0.00374063	fem-2	III	631938	634645	-1
WBGene00001431	44190.5	0.248576	0.0645896	3.84854	0.000118824	0.00594912	fkb-6	V	20846113	20847727	1
WBGene00001452	873.58	-0.476662	0.106137	-4.49103	7.08793e-06	0.00065029	flp-9	IV	12754558	12757673	-1
WBGene00001459	457.234	-0.520006	0.128512	-4.04638	5.20166e-05	0.00318694	flp-16	II	13235306	13237417	1
WBGene00001508	856.975	-0.587795	0.121551	-4.8358	1.32611e-06	0.000150743	fut-8	V	5987003	5990252	-1
WBGene00001511	29348.9	-0.149318	0.0386493	-3.86341	0.000111816	0.00569286	fzy-1	II	5501633	5503908	1
WBGene00001554	36.3082	3.72817	0.849195	4.39024	1.13226e-05	0.000934448	gcy-34	V	13383019	13385898	-1
WBGene00001563	15373.3	0.288613	0.0683228	4.22426	2.39731e-05	0.00168521	gei-6	V	7226376	7230848	-1
WBGene00001599	35860.2	-0.171472	0.0413445	-4.1474	3.36265e-05	0.00218621	glh-2	I	6513928	6517507	1
WBGene00001633	2187.15	0.871027	0.161036	5.40888	6.34191e-08	1.01437e-05	gly-8	III	11624991	11628238	1
WBGene00001688	3354.33	-0.241822	0.0597924	-4.04435	5.2468e-05	0.00320374	gpr-1	III	8628926	8630776	1
WBGene00001689	4775.38	-0.314107	0.0590163	-5.32237	1.02422e-07	1.5299e-05	gpr-2	III	9391270	9393164	-1
WBGene00001784	3416.23	1.01742	0.0973995	10.4458	1.53102e-25	1.10687e-22	gst-36	X	9861646	9862960	-1
WBGene00001915	3082.15	0.863346	0.127439	6.77457	1.24777e-11	3.8883e-09	his-41	V	9545494	9546264	1
WBGene00002008	74256.4	0.182684	0.0474445	3.85048	0.000117885	0.00591849	hsp-4	II	7350121	7352636	-1
WBGene00002015	3445.98	8.15636	0.473834	17.2136	2.10132e-66	4.21991e-63	hsp-16.1	V	9087293	9087782	-1
WBGene00002016	1790.26	12.2215	0.773788	15.7944	3.39872e-56	5.11903e-53	hsp-16.2	V	1804334	1804971	-1
WBGene00002017	3441.19	8.99784	0.392338	22.9339	2.13223e-116	9.63447e-113	hsp-16.11	V	9090077	9090604	1
WBGene00002018	1262.94	14.5638	1.3668	10.6554	1.64531e-26	1.29293e-23	hsp-16.41	V	1805178	1805875	1
WBGene00002019	542.638	8.59039	0.758804	11.321	1.03335e-29	1.0376e-26	hsp-16.48	V	9088131	9088617	1
WBGene00002020	541.07	8.59927	0.551133	15.6029	6.95737e-55	9.67289e-52	hsp-16.49	V	9089280	9089766	-1
WBGene00002021	2004.47	0.799801	0.146604	5.4555	4.8835e-08	7.88074e-06	hsp-17	V	8384774	8386268	-1
WBGene00002024	5384.4	0.444378	0.103439	4.29602	1.73892e-05	0.00130962	hsp-43	X	6233149	6235541	-1
WBGene00002026	3190.97	8.96573	0.301164	29.7702	9.49406e-195	5.71985e-191	hsp-70	I	9320325	9322534	-1
WBGene00002089	118.814	-1.27147	0.34123	-3.72613	0.000194439	0.00880773	ins-6	II	6000421	6001009	1
WBGene00002175	4112.09	0.379023	0.0847944	4.4699	7.82561e-06	0.0007072	jac-1	IV	15997858	16026847	-1
WBGene00002194	12.6992	7.3166	1.63071	4.48676	7.23155e-06	0.000660116	kin-6	II	11640454	11641778	1
WBGene00002212	58.1829	1.51772	0.377341	4.02214	5.76728e-05	0.00339927	kin-31	III	8671772	8673626	1
WBGene00002221	10179.8	-0.468548	0.0687975	-6.81053	9.72423e-12	3.08343e-09	klp-10	IV	7797192	7800252	1
WBGene00002229	39682.3	-0.399132	0.0790468	-5.04932	4.43397e-07	5.56896e-05	klp-19	III	13302743	13307259	-1
WBGene00002232	2160.92	0.365735	0.0906292	4.03551	5.44846e-05	0.00330454	kpc-1	I	11675850	11680975	1
WBGene00002250	47378.8	0.3278	0.0664167	4.93551	7.99417e-07	9.38225e-05	lap-2	V	13043712	13046355	1
WBGene00002881	601.807	1.3713	0.253794	5.4032	6.54606e-08	1.03784e-05	let-756	III	6407129	6410018	1
WBGene00002990	791.417	0.534598	0.12462	4.28983	1.78807e-05	0.00133544	lin-1	IV	2275864	2300351	-1
WBGene00002999	5786.57	0.312986	0.0814728	3.8416	0.000122232	0.00606931	lin-10	I	8109746	8119314	-1
WBGene00003163	1867.74	1.23649	0.216875	5.70141	1.18818e-08	2.23699e-06	mdl-1	X	6742351	6743899	1
WBGene00003378	4029.9	0.477284	0.0889104	5.36815	7.95493e-08	1.20821e-05	mml-1	III	7370131	7374731	-1
WBGene00003415	41039.6	0.205456	0.0527981	3.89135	9.969e-05	0.00516274	mars-1	IV	11631941	11635487	-1
WBGene00003511	2853.42	1.34928	0.149426	9.02979	1.71994e-19	9.71446e-17	mxl-3	X	13349639	13350804	-1
WBGene00003605	356.061	0.980317	0.21358	4.58994	4.43384e-06	0.000428541	nhr-6	III	3573585	3578771	1
WBGene00003616	1347.03	0.739379	0.171346	4.31512	1.59513e-05	0.00121647	nhr-17	X	12663760	12667854	-1
WBGene00003674	815.687	0.715492	0.158295	4.52	6.18397e-06	0.000579114	nhr-84	V	15876732	15879619	-1
WBGene00003695	1049.91	1.1193	0.154951	7.22359	5.06328e-13	1.79439e-10	nhr-105	IV	7049954	7053450	1
WBGene00003752	697.712	-0.732938	0.121008	-6.05695	1.3873e-09	3.05781e-07	nlp-14	X	8917421	8919423	-1
WBGene00003847	1030.8	0.634147	0.160414	3.95318	7.71187e-05	0.0042366	blmp-1	I	10409302	10414707	1
WBGene00003877	14331.8	-0.305231	0.081273	-3.75563	0.000172909	0.00803384	pept-1	X	6456687	6461767	1
WBGene00003964	111514	0.177845	0.0446047	3.98713	6.68784e-05	0.00377737	pdi-3	I	7015912	7021743	-1
WBGene00003970	7267.7	0.575632	0.153242	3.75637	0.000172396	0.00803063	pek-1	X	11410181	11414887	-1
WBGene00004024	764.626	0.496278	0.109568	4.52941	5.91493e-06	0.00055972	php-3	III	12074290	12077556	-1
WBGene00004053	11116.1	0.491757	0.114827	4.2826	1.8472e-05	0.00136829	tank-1	V	1276420	1285700	-1
WBGene00004094	10877.5	-0.572874	0.0994219	-5.76205	8.30984e-09	1.58097e-06	ppw-2	I	5158511	5162231	-1
WBGene00004116	9501.15	0.302778	0.0679522	4.45574	8.36037e-06	0.000744361	pqn-27	II	13448835	13460642	-1
WBGene00004124	312.724	-0.674505	0.170509	-3.95584	7.62678e-05	0.0042244	pqn-37	X	3247045	3250529	-1
WBGene00004131	6088.64	1.2656	0.130781	9.67727	3.76644e-22	2.43123e-19	pqn-44	I	5372854	5384508	-1
WBGene00004138	16291.2	-0.190798	0.0499044	-3.82328	0.000131689	0.00645026	pqn-53	V	12063432	12065391	-1
WBGene00004161	2331.61	0.546105	0.146055	3.73904	0.000184727	0.00849558	pqn-80	III	12626568	12651757	1
WBGene00004169	1147.12	0.690202	0.157333	4.38689	1.14982e-05	0.000944628	pqn-89	IV	6506726	6511042	1
WBGene00004179	41567.7	-0.83654	0.0765877	-10.9226	8.98385e-28	7.38064e-25	prg-2	IV	6526962	6529802	-1
WBGene00004185	3569.93	-0.268284	0.0639704	-4.19388	2.74221e-05	0.00187737	pro-1	II	10539438	10541996	-1
WBGene00004244	13545.3	-0.164147	0.042222	-3.88772	0.000101192	0.00522554	puf-8	II	7296110	7298247	-1
WBGene00004322	6456.98	0.297175	0.0565225	5.25764	1.45919e-07	2.09313e-05	rcq-5	III	4052807	4057976	-1
WBGene00004460	57566.3	0.245341	0.0663573	3.69728	0.000217923	0.0096775	rpn-3	III	8447353	8449346	1
WBGene00004461	45104.4	0.171158	0.0394875	4.3345	1.46093e-05	0.00114834	rpn-5	II	4696419	4698427	-1
WBGene00004744	8923.53	0.603937	0.0906505	6.66226	2.69642e-11	8.1225e-09	scp-1	II	9334014	9338896	1
WBGene00004817	1161.56	-0.589043	0.151239	-3.89478	9.82897e-05	0.00511956	skr-11	V	16389241	16389865	-1
WBGene00004873	18835.6	0.258275	0.0626297	4.12384	3.72606e-05	0.00236423	smc-3	III	11290911	11306145	1
WBGene00005010	10034.1	0.174786	0.0341835	5.11318	3.16784e-07	4.14895e-05	spr-5	I	13438058	13450216	1
WBGene00005015	32305.8	0.268858	0.0720247	3.73286	0.000189317	0.00862946	spt-5	IV	12051484	12055785	1
WBGene00005291	50.4221	3.21089	0.694438	4.62372	3.76911e-06	0.000375935	srh-70	II	12516753	12517858	-1
WBGene00005571	17.6658	-5.8266	1.55364	-3.7503	0.000176623	0.00818534	sri-59	II	2668589	2670075	-1
WBGene00005657	79.6209	3.23482	0.621589	5.20412	1.94918e-07	2.70996e-05	srr-6	V	5012994	5015059	1
WBGene00006489	6134.79	-0.217295	0.0543018	-4.00162	6.29098e-05	0.00362112	zhit-3	V	10210444	10212127	-1
WBGene00006541	34624.2	0.250781	0.0572223	4.38258	1.17284e-05	0.000959182	tbh-1	X	15500259	15504895	-1
WBGene00006684	77.4775	2.08985	0.540093	3.86942	0.000109097	0.00558587	twk-32	V	13796641	13800577	1
WBGene00006760	4950.26	3.49241	0.174126	20.0568	1.76124e-89	4.54752e-86	unc-23	V	8936359	8939676	1
WBGene00006796	3877.49	0.414019	0.0641898	6.44991	1.11914e-10	3.06476e-08	unc-62	V	4497463	4511449	1
WBGene00006844	685.331	-0.763672	0.148557	-5.14058	2.73886e-07	3.66834e-05	unc-120	I	8460225	8463015	1
WBGene00006863	2928.84	0.548868	0.123761	4.4349	9.21137e-06	0.000785411	gyg-1	X	3537641	3540940	1
WBGene00006923	3019.11	1.03024	0.235269	4.37898	1.19237e-05	0.00097076	vhp-1	II	5323005	5340826	1
WBGene00006949	205.115	-0.837553	0.219994	-3.80717	0.000140567	0.00682957	wrt-3	IV	9475863	9477446	-1
WBGene00006957	10827.5	0.224063	0.0527106	4.25082	2.12991e-05	0.0015337	wsp-1	IV	8188904	8198951	-1
WBGene00006980	238.647	-1.37233	0.326041	-4.20908	2.56415e-05	0.00177565	zig-3	X	7930738	7931808	1
WBGene00007030	15999.4	0.282314	0.075635	3.73258	0.000189526	0.00862946	epc-1	III	12599304	12608604	-1
WBGene00007058	3563.95	0.423103	0.105496	4.01059	6.05678e-05	0.0035313	dmd-6	IV	14616603	14623961	1
WBGene00007075	182.102	-0.91421	0.220078	-4.15402	3.26686e-05	0.00215494	AC8.3	X	228080	229761	-1
WBGene00007384	1299.21	1.97354	0.249411	7.9128	2.51665e-15	1.10941e-12	swt-3	IV	10778985	10780711	-1
WBGene00007388	650.918	-0.739804	0.14105	-5.24497	1.56309e-07	2.22451e-05	folt-1	V	11141498	11143121	1
WBGene00007391	2744.19	-0.417666	0.0777287	-5.37338	7.72725e-08	1.18358e-05	C06H2.7	V	11143062	11144758	-1
WBGene00007581	6672.95	0.231882	0.055056	4.21175	2.53398e-05	0.0017683	alkb-8	III	3709330	3713282	1
WBGene00007599	860.934	-0.460558	0.108109	-4.26013	2.04304e-05	0.00148297	C15A11.7	I	7404950	7408511	1
WBGene00007608	6.67076	5.4515	1.45029	3.75891	0.000170657	0.00800603	C15C8.6	V	12750030	12751545	-1
WBGene00007615	4041.59	-0.61583	0.111108	-5.54262	2.97984e-08	5.28016e-06	set-31	V	14417903	14420096	1
WBGene00007732	2308.53	-0.462753	0.0845519	-5.47301	4.42451e-08	7.26987e-06	spe-44	IV	12452066	12454215	-1
WBGene00007746	807.856	-0.614647	0.148145	-4.14896	3.33994e-05	0.00218621	C26D10.6	II	8350535	8354700	-1
WBGene00007779	2071.33	0.512752	0.130585	3.92659	8.61586e-05	0.00462086	C27D8.3	IV	12706714	12711744	-1
WBGene00007813	165.436	1.38724	0.30749	4.5115	6.43716e-06	0.000596642	jmjd-3.3	X	13436454	13441883	1
WBGene00007819	232.662	0.897864	0.188845	4.75449	1.98946e-06	0.000211515	C30F2.5	X	16094067	16096497	1
WBGene00007833	365.464	1.39153	0.356439	3.90397	9.46262e-05	0.00498622	oac-6	V	16302717	16306156	1
WBGene00007859	3210.88	0.262279	0.0707121	3.70911	0.000207987	0.00935116	mrps-31	III	3627986	3630368	-1
WBGene00007913	794.3	0.603982	0.145376	4.15461	3.25842e-05	0.00215494	cyp-36A1	I	8341709	8346023	-1
WBGene00008110	7021.83	-0.354796	0.0898313	-3.94957	7.82901e-05	0.00427497	C46C2.2	IV	9216952	9220397	1
WBGene00008172	3220.01	-0.368191	0.0889776	-4.13802	3.50312e-05	0.00226127	C48B4.9	III	9562336	9563335	-1
WBGene00008177	239.422	-0.972873	0.259686	-3.74634	0.000179435	0.00827321	C48D1.1	IV	13193563	13197382	-1
WBGene00008210	7960.38	0.502117	0.0818669	6.13333	8.60571e-10	1.96886e-07	C49F5.6	X	11988314	11991292	1
WBGene00008258	3147.22	-0.544782	0.135205	-4.0293	5.59437e-05	0.00335922	mans-2	V	11982901	11985587	-1
WBGene00008320	457.573	-1.0923	0.188484	-5.7952	6.82399e-09	1.3262e-06	slc-25A29	V	14653491	14658174	-1
WBGene00008386	30380.6	0.146118	0.0344874	4.23684	2.26684e-05	0.0016067	cdc-5L	I	8491291	8495855	1
WBGene00008405	12197.8	0.482317	0.0660595	7.30125	2.85115e-13	1.07358e-10	ttll-12	II	9338890	9341394	1
WBGene00008421	92.5186	-1.18271	0.254713	-4.6433	3.42884e-06	0.000349499	D2030.12	I	7583810	7585340	1
WBGene00008486	2520.67	1.6527	0.227102	7.27733	3.40481e-13	1.25589e-10	ugt-44	IV	10469741	10471899	1
WBGene00008551	8.53331	-5.72071	1.46138	-3.91461	9.05508e-05	0.00479946	lgc-36	V	11256521	11258996	-1
WBGene00008577	283.877	3.51187	0.432809	8.11413	4.89267e-16	2.32711e-13	F08G2.5	II	13832870	13833653	-1
WBGene00008669	6373.54	-0.453309	0.122634	-3.69642	0.000218657	0.00968629	acs-14	V	9508079	9510476	1
WBGene00008755	37.3012	-2.19365	0.45859	-4.78347	1.72295e-06	0.000188731	sdz-13	IV	10877836	10879727	-1
WBGene00008781	9569.47	-0.471157	0.0936253	-5.03237	4.84454e-07	5.99727e-05	rpoa-2	I	9280963	9286577	-1
WBGene00008916	36.1878	6.58695	1.11023	5.93294	2.97562e-09	6.16719e-07	clec-221	V	10953501	10954434	-1
WBGene00008934	4974.76	-0.385829	0.069464	-5.55437	2.78611e-08	4.98576e-06	F18C12.3	I	8095740	8098444	1
WBGene00008944	5212.22	2.65235	0.120952	21.929	1.37457e-106	4.9688e-103	F19B2.5	V	20162649	20164561	-1
WBGene00008945	294.467	0.960636	0.227451	4.22348	2.40558e-05	0.00168521	F19B2.6	V	20158523	20161788	1
WBGene00008974	3244.26	0.24742	0.0635125	3.8956	9.79545e-05	0.00511956	tbc-1	X	14970751	14974779	1
WBGene00009123	2744.34	0.478313	0.0893402	5.35384	8.61076e-08	1.29692e-05	F25H2.12	I	10570079	10571916	1
WBGene00009142	1371.36	0.643702	0.144991	4.43961	9.01205e-06	0.000783095	F26A3.4	I	7656978	7658291	-1
WBGene00009180	37589	0.316539	0.0791451	3.99947	6.34837e-05	0.00363102	nurf-1	II	14390718	14407905	1
WBGene00009186	72365.5	-0.170642	0.0452057	-3.77478	0.000160146	0.00757717	trcs-1	IV	9587100	9588834	-1
WBGene00009233	4146.15	0.416881	0.0848355	4.91399	8.92393e-07	0.000103392	F28H6.4	X	14127877	14133525	1
WBGene00009349	509.218	-2.57837	0.228733	-11.2724	1.79564e-29	1.70813e-26	F32H5.3	V	13359334	13360024	1
WBGene00009521	8691.38	0.206569	0.0481007	4.29451	1.75081e-05	0.00131303	F38A1.8	IV	1232872	1239852	-1
WBGene00009534	2100.36	0.416515	0.0703732	5.91866	3.24584e-09	6.44674e-07	F38B7.3	V	11549107	11551560	1
WBGene00009584	10376.7	0.562541	0.0545056	10.3208	5.67523e-25	3.94516e-22	drap-1	V	9730110	9734022	1
WBGene00009628	14509.7	0.65259	0.161955	4.02946	5.59056e-05	0.00335922	tatn-1	X	14791008	14792980	1
WBGene00009691	35782.3	10.6141	0.216854	48.9458	0	0	F44E5.4	II	11757106	11759323	-1
WBGene00009692	35896.9	10.5748	0.239307	44.1893	0	0	F44E5.5	II	11759640	11761853	1
WBGene00009696	311.311	-1.32993	0.183301	-7.25546	4.00291e-13	1.44697e-10	F44F1.4	I	13263803	13265570	-1
WBGene00009723	1955.96	1.12975	0.256447	4.40539	1.05594e-05	0.000883569	F45D3.3	V	12549216	12550385	-1
WBGene00009944	6969.05	-0.262172	0.0651867	-4.02187	5.7739e-05	0.00339927	mtcu-2	II	10030895	10033213	-1
WBGene00009947	947.194	0.602942	0.138591	4.35053	1.35809e-05	0.00108133	ttc-36	II	10030195	10030970	1
WBGene00010072	79.8869	1.65987	0.343487	4.83242	1.34887e-06	0.000152371	F54F12.1	III	13049588	13055485	-1
WBGene00010193	1279.76	-0.439189	0.104332	-4.20952	2.5591e-05	0.00177565	btb-20	II	14522385	14523522	-1
WBGene00010214	163.689	-1.0448	0.276996	-3.7719	0.000162007	0.00764518	F57G8.5	V	16339024	16341536	1
WBGene00010250	17.0641	6.77354	1.65517	4.09235	4.27024e-05	0.0026706	F58D12.3	V	14057840	14064529	1
WBGene00010397	3294.04	0.279035	0.0603603	4.62282	3.78556e-06	0.000375935	suox-1	X	15497555	15500279	1
WBGene00010582	11350.7	-0.25967	0.0503968	-5.15251	2.57018e-07	3.5192e-05	K05C4.5	I	14742765	14747789	1
WBGene00010597	3482.62	-3.18133	0.196208	-16.2141	4.01079e-59	7.2491e-56	K06A4.7	V	9490028	9491715	-1
WBGene00010640	233.748	0.837679	0.202806	4.13044	3.62069e-05	0.00232884	K07F5.16	IV	9864179	9864954	1
WBGene00010658	980.059	2.33661	0.309856	7.54096	4.66539e-14	1.91641e-11	K08D8.4	IV	12907469	12909998	-1
WBGene00010660	3539.89	-0.565092	0.148322	-3.80989	0.000139031	0.00679148	K08D8.6	IV	12887102	12890508	-1
WBGene00010737	7.90775	-6.45452	1.64285	-3.92886	8.53505e-05	0.00460485	K10C8.4	V	12696225	12696877	1
WBGene00010740	70.6239	8.89766	2.34203	3.79913	0.000145205	0.00697987	K10D3.6	I	7116092	7116889	-1
WBGene00010876	78.5939	4.7423	0.751668	6.30904	2.80775e-10	6.85774e-08	M05D6.3	II	8475772	8477943	1
WBGene00010877	982.51	1.10309	0.201072	5.48602	4.11091e-08	6.8997e-06	lact-4	II	8478010	8480478	-1
WBGene00010918	1644.42	-0.469035	0.0743188	-6.31112	2.77017e-10	6.85774e-08	M117.1	IV	11814247	11819612	1
WBGene00010943	1927.65	-0.325256	0.0733253	-4.4358	9.173e-06	0.000785411	M176.4	II	9420178	9422196	1
WBGene00010989	3528.22	1.14455	0.153941	7.43497	1.04595e-13	4.20102e-11	R03D7.2	II	10932741	10935140	-1
WBGene00011011	23709.9	0.193845	0.0470073	4.12372	3.72804e-05	0.00236423	R04D3.3	X	13288917	13290631	-1
WBGene00011185	355.883	1.24133	0.328062	3.78383	0.000154432	0.007326	R10D12.1	V	13932575	13934645	-1
WBGene00011230	9938.5	0.267157	0.0611145	4.37143	1.23437e-05	0.000995985	nud-2	I	7857823	7859417	-1
WBGene00011231	437.738	2.29739	0.264744	8.67777	4.03598e-18	2.02629e-15	R11A5.3	I	7862736	7863553	-1
WBGene00011300	20587.1	1.03785	0.108096	9.60119	7.90252e-22	4.92518e-19	R107.5	III	9051592	9053793	-1
WBGene00011318	11506.4	-0.267618	0.0599048	-4.46738	7.91817e-06	0.000712005	cdt-2	V	14987556	14991024	-1
WBGene00011330	5686.61	-0.629359	0.145426	-4.3277	1.50676e-05	0.00117171	T01D3.6	V	13716824	13720402	1
WBGene00011431	3984.13	0.364789	0.0582798	6.25927	3.86786e-10	9.32103e-08	T04D3.1	I	13302759	13304311	-1
WBGene00011557	26.8081	8.92344	1.58841	5.61785	1.93348e-08	3.56589e-06	ostf-4	III	10299164	10299949	-1
WBGene00011638	39605.3	-0.223154	0.0525901	-4.24327	2.20281e-05	0.00157366	ostb-1	II	7864074	7866256	1
WBGene00011692	161.597	-1.17957	0.311069	-3.79197	0.000149457	0.00712741	T10G3.1	V	13469066	13473679	-1
WBGene00011719	1070.92	-0.480463	0.129882	-3.69922	0.000216259	0.0096308	T11G6.4	IV	10849749	10851933	-1
WBGene00011957	123.612	2.21884	0.390004	5.68926	1.27588e-08	2.37734e-06	T23F11.6	III	4646507	4647854	-1
WBGene00012005	1834.17	0.386167	0.083222	4.6402	3.48068e-06	0.000349499	jun-1	II	9113219	9132213	1
WBGene00012101	304.539	3.15408	0.344225	9.16283	5.05554e-20	2.94754e-17	zip-10	V	11650079	11650774	-1
WBGene00012168	256.387	-0.956045	0.21145	-4.52139	6.14354e-06	0.000578324	W01A8.6	I	7070649	7074733	-1
WBGene00012320	11.4847	7.07113	1.58754	4.45414	8.42288e-06	0.000746251	srxa-3	V	20733389	20734460	1
WBGene00012428	3206.46	-0.458898	0.117888	-3.89267	9.91488e-05	0.00514947	Y11D7A.3	IV	9233028	9241387	1
WBGene00012500	15.8818	6.77273	1.49238	4.5382	5.67364e-06	0.000539713	hpo-2	I	13066924	13069038	1
WBGene00012584	12909.3	0.227466	0.0520818	4.36747	1.25693e-05	0.00100968	ceh-100	II	12582179	12603680	-1
WBGene00012600	12467.9	0.618929	0.0778724	7.94798	1.89571e-15	8.56575e-13	Y38E10A.22	II	12673166	12677803	-1
WBGene00012618	15.7198	4.37746	1.1717	3.73598	0.000186984	0.00857754	dct-10	V	20506503	20509510	1
WBGene00012621	27.3051	8.86524	1.6495	5.3745	7.6794e-08	1.18358e-05	Y38H6C.8	V	20514637	20515706	1
WBGene00012623	423.557	-0.573538	0.148749	-3.85574	0.000115379	0.00580881	fbxa-149	V	20516298	20518036	-1
WBGene00012650	19090.4	-0.344653	0.0577298	-5.97011	2.37093e-09	5.05355e-07	orc-1	III	10643002	10646107	1
WBGene00012662	359.082	-0.867083	0.17755	-4.88359	1.04173e-06	0.000119925	Y39A1C.1	III	10856776	10858186	1
WBGene00012717	2474.51	0.656223	0.121769	5.38909	7.08134e-08	1.11294e-05	Y39E4B.6	III	13070756	13074697	1
WBGene00012756	4067.02	-0.209748	0.0538442	-3.89545	9.8017e-05	0.00511956	Y41C4A.9	III	11710827	11718741	-1
WBGene00012813	5311.53	1.98632	0.129784	15.3049	7.09583e-53	9.16072e-50	Y43F8B.2	V	19519925	19533110	-1
WBGene00012845	5134.39	-0.268254	0.0559423	-4.79519	1.62523e-06	0.000179113	set-24	II	12114971	12130968	-1
WBGene00012953	397.256	-1.29459	0.186858	-6.92819	4.26262e-12	1.42672e-09	fbxa-216	I	11901608	11903305	1
WBGene00013143	6408.07	-0.46512	0.0630602	-7.3758	1.63355e-13	6.41843e-11	Y53C12B.1	II	9742982	9746074	-1
WBGene00013154	13.5964	7.59077	1.38006	5.50033	3.79087e-08	6.52536e-06	Y53F4B.7	II	14992898	14993403	1
WBGene00013155	54.261	3.48911	0.584386	5.97056	2.36443e-09	5.05355e-07	Y53F4B.8	II	14994197	14997444	1
WBGene00013172	11.1868	4.60722	1.0655	4.32401	1.53216e-05	0.00118343	Y53F4B.26	II	15140476	15140981	-1
WBGene00013197	782.242	0.547275	0.126432	4.32859	1.50064e-05	0.00117171	ttm-5	I	14688639	14691736	-1
WBGene00013204	3565.55	-0.306742	0.0753652	-4.07007	4.69983e-05	0.00291906	Y54E5B.2	I	14815706	14820222	-1
WBGene00013230	65.1894	-2.07668	0.524552	-3.95895	7.52786e-05	0.00418642	fbxb-22	III	11882594	11883562	-1
WBGene00013240	2242.45	0.313312	0.0777791	4.02823	5.61986e-05	0.00336335	Y56A3A.28	III	11961470	11971367	-1
WBGene00013369	43.1576	-1.88787	0.431489	-4.37525	1.21294e-05	0.000983078	Y60A9.2	X	14381289	14381891	-1
WBGene00013408	70.1154	-1.92281	0.468966	-4.10011	4.12954e-05	0.0026006	fbxb-93	I	14083048	14084214	-1
WBGene00013499	1279.31	1.27126	0.255265	4.98017	6.35286e-07	7.65477e-05	Y70G10A.3	III	10238672	10244810	1
WBGene00013543	679.969	0.92876	0.175624	5.28836	1.2342e-07	1.81357e-05	Y75B8A.6	III	12123881	12130352	-1
WBGene00013558	7087.44	0.323489	0.0591837	5.46584	4.60709e-08	7.50168e-06	Y75B8A.25	III	12274040	12282221	1
WBGene00013559	630.503	2.43799	0.273363	8.91851	4.7259e-19	2.51223e-16	Y75B8A.28	III	12319108	12323771	1
WBGene00013569	683.365	0.641772	0.133159	4.81958	1.43864e-06	0.000161503	bath-36	V	15187989	15189588	1
WBGene00013591	7029.36	0.430262	0.107574	3.99966	6.34323e-05	0.00363102	gcn-2	II	13083989	13091483	1
WBGene00013689	20042.3	0.169517	0.0429025	3.95121	7.77572e-05	0.00425874	bath-40	I	14647782	14651456	1
WBGene00013716	1267.54	-0.749084	0.155587	-4.81457	1.4752e-06	0.000164585	Y106G6H.1	I	10429629	10432336	1
WBGene00013721	52.4522	-1.96777	0.493061	-3.99093	6.5814e-05	0.00374063	Y106G6H.9	I	10454414	10455632	-1
WBGene00013722	38.7149	-2.65516	0.575315	-4.61514	3.92823e-06	0.000387972	Y106G6H.10	I	10457828	10459047	1
WBGene00013744	26.4387	3.21956	0.804318	4.00285	6.25841e-05	0.00362112	Y111B2A.27	III	12530374	12532291	-1
WBGene00013901	462.842	-1.07016	0.265367	-4.03276	5.51249e-05	0.0033322	ugt-16	V	12825024	12827432	1
WBGene00013980	485.541	-0.866902	0.205078	-4.22718	2.36638e-05	0.0016707	dos-1	III	9103943	9106805	1
WBGene00014005	74.1597	2.0412	0.407795	5.00546	5.57298e-07	6.80581e-05	ZK593.9	IV	10940959	10942869	1
WBGene00014092	3397.62	-0.314207	0.0811925	-3.86991	0.000108877	0.00558587	ZK822.5	IV	11937384	11940604	1
WBGene00014204	28349.6	0.183939	0.0462024	3.98116	6.85792e-05	0.00384938	ccdc-47	III	3916933	3918809	1
WBGene00014300	309.104	-1.20083	0.178646	-6.72185	1.79435e-11	5.4968e-09	D2023.1	V	11789550	11800544	1
WBGene00014472	1388.19	1.84148	0.234898	7.83947	4.52447e-15	1.94703e-12	MTCE.33	MtDNA	10403	11354	1
WBGene00014613	2519.36	-0.329544	0.0723682	-4.55371	5.27074e-06	0.00050672	Y111B2A.25	III	12528287	12536848	1
WBGene00014667	23452.8	-0.587712	0.0924881	-6.35446	2.09163e-10	5.25057e-08	C06A1.4	II	10574842	10578193	-1
WBGene00014731	122.561	1.98463	0.269661	7.35971	1.84313e-13	7.0878e-11	F02E9.8	I	8433182	8434072	1
WBGene00014793	1904.88	0.681852	0.102634	6.64353	3.06258e-11	9.07428e-09	H40L08.2	X	15076696	15077607	-1
WBGene00014806	26.7979	2.44665	0.589131	4.15299	3.28163e-05	0.00215681	M01G12.8	I	12113017	12113596	1
WBGene00014814	160.668	1.56288	0.310439	5.03442	4.79304e-07	5.97445e-05	R03D7.3	II	10935726	10942198	-1
WBGene00014946	54.6337	-2.12737	0.537289	-3.95946	7.51206e-05	0.00418642	Y70G10A.1	III	10223524	10224162	1
WBGene00015048	3567.8	1.21735	0.186975	6.51076	7.47704e-11	2.14508e-08	faah-2	IV	8152445	8154857	1
WBGene00015128	2604.11	0.473689	0.0995346	4.75904	1.9452e-06	0.000210525	B0303.7	III	8693638	8699497	1
WBGene00015172	566.017	-1.13937	0.242303	-4.70225	2.57315e-06	0.00027039	B0410.3	X	2890612	2891491	-1
WBGene00015225	377.759	-1.18602	0.240299	-4.93559	7.99071e-07	9.38225e-05	B0507.8	V	8760687	8763194	-1
WBGene00015267	8441.15	0.240508	0.0623203	3.85923	0.000113746	0.00574637	chin-1	III	1031324	1037212	-1
WBGene00015344	28103.5	0.313066	0.0799643	3.91507	9.0378e-05	0.00479946	nra-4	V	1042692	1048580	-1
WBGene00015422	5.85365	-6.69323	1.79321	-3.73255	0.000189548	0.00862946	C04E6.5	V	5902133	5904831	1
WBGene00015425	8117.75	-0.287229	0.0675626	-4.25131	2.12524e-05	0.0015337	C04E6.11	V	5914097	5917891	-1
WBGene00015650	5804.05	0.627476	0.0760244	8.25361	1.53678e-16	7.50696e-14	pkg-2	IV	8520894	8538182	1
WBGene00015741	86.3888	1.3611	0.25281	5.38389	7.2895e-08	1.13578e-05	C13F10.1	V	7224078	7225204	1
WBGene00015767	1624.17	-0.464887	0.0977636	-4.75522	1.98235e-06	0.000211515	hex-2	V	5654449	5658699	1
WBGene00015815	7294.63	0.185988	0.0500424	3.71661	0.000201915	0.00912352	C16A11.2	II	4238159	4244830	1
WBGene00015965	1110.78	-0.502018	0.121581	-4.12909	3.642e-05	0.00233424	ugt-48	V	5545669	5548073	-1
WBGene00016094	141.537	-1.31877	0.314661	-4.19109	2.77614e-05	0.00188631	C25E10.4	V	9033567	9035605	1
WBGene00016250	86474.9	0.985802	0.0830421	11.8711	1.67238e-32	1.77803e-29	hsp-110	III	8443917	8446920	-1
WBGene00016307	205.058	-1.95092	0.466799	-4.17934	2.9235e-05	0.001979	fbxc-18	II	965576	967062	-1
WBGene00016379	426.599	0.935465	0.188862	4.95317	7.30145e-07	8.68201e-05	C33H5.13	IV	7791704	7792263	-1
WBGene00016402	1306.1	-0.701771	0.109961	-6.38198	1.74812e-10	4.57907e-08	C34D4.10	IV	7119918	7121413	-1
WBGene00016549	64.7758	-4.12835	0.778899	-5.30024	1.15649e-07	1.71331e-05	C40A11.6	II	2144292	2145666	-1
WBGene00016565	229.123	1.47066	0.340406	4.32032	1.55801e-05	0.00119484	C41D11.6	I	4460146	4462704	-1
WBGene00016646	682.561	0.44887	0.0967181	4.64101	3.46709e-06	0.000349499	fbxc-5	IV	903696	905071	1
WBGene00016835	7.34909	-5.65638	1.47466	-3.83573	0.000125194	0.00616554	C50F2.1	I	3892332	3895271	1
WBGene00016891	80.7654	-1.15363	0.293539	-3.93008	8.49164e-05	0.00459515	C53A3.1	V	5758792	5760232	-1
WBGene00016942	1464.35	1.99952	0.251135	7.96195	1.69355e-15	7.84853e-13	C55B7.3	I	6499537	6501410	1
WBGene00016948	23.857	5.67389	1.33164	4.26084	2.03658e-05	0.00148297	scrt-1	I	2568872	2570746	1
WBGene00016993	1884.45	-0.490004	0.12065	-4.06135	4.8789e-05	0.00301991	CD4.8	V	5599145	5601329	-1
WBGene00016995	33324.5	0.310982	0.0797402	3.89994	9.62182e-05	0.00505537	acly-1	X	1479542	1484398	1
WBGene00016997	1087.66	2.0323	0.183814	11.0563	2.04466e-28	1.84776e-25	cebp-1	X	1452695	1454000	-1
WBGene00017077	510.609	-0.571877	0.137865	-4.1481	3.35253e-05	0.00218621	D2096.10	IV	8387626	8389239	-1
WBGene00017372	12372.7	0.265263	0.0577589	4.59259	4.3778e-06	0.0004254	F10G7.9	II	4703254	4706498	-1
WBGene00017462	682.25	0.707449	0.177398	3.98792	6.66556e-05	0.00377659	F14D2.14	II	3346745	3347519	-1
WBGene00017671	3034.5	-0.473679	0.104857	-4.51739	6.2606e-06	0.000583269	pgal-1	I	4906786	4911829	1
WBGene00017698	707.783	1.03061	0.158459	6.50397	7.82274e-11	2.20919e-08	F22B7.9	III	8652578	8653925	-1
WBGene00017726	556.491	0.924759	0.229149	4.03563	5.4457e-05	0.00330454	F22H10.2	X	16678488	16679823	1
WBGene00017729	114.355	1.00899	0.272536	3.70221	0.000213727	0.00956164	F22H10.5	X	16684414	16687196	-1
WBGene00017758	5406.91	-0.417814	0.0677197	-6.16976	6.83934e-10	1.60538e-07	F23H11.2	III	895786	900158	1
WBGene00017785	410.764	-0.765163	0.17258	-4.43368	9.26372e-06	0.000786068	F25E5.4	V	7449353	7451149	1
WBGene00017789	1576.39	0.548589	0.135269	4.05553	5.00209e-05	0.00307889	F25E5.8	V	7435413	7436962	1
WBGene00017796	884.214	0.571981	0.133525	4.28371	1.83801e-05	0.00136708	F25G6.1	V	8576084	8579940	1
WBGene00017843	7213.67	0.321738	0.0467421	6.88327	5.8496e-12	1.92228e-09	F26G5.1	V	4975485	4977502	1
WBGene00017881	15939.8	-2.22992	0.211617	-10.5375	5.80192e-26	4.36933e-23	asp-13	V	8641491	8643225	-1
WBGene00017905	277.728	1.16967	0.251113	4.65794	3.1939e-06	0.000329866	F28F5.6	III	6817316	6819372	-1
WBGene00017921	137.023	1.48013	0.333501	4.43816	9.07292e-06	0.000784612	F29B9.5	IV	4652459	4653159	1
WBGene00017961	182.452	-0.772071	0.185127	-4.17049	3.03948e-05	0.00202977	nhr-180	V	665919	667494	-1
WBGene00017989	15976.7	-0.324657	0.0509871	-6.36743	1.92223e-10	4.9632e-08	nol-10	IV	7580597	7583726	1
WBGene00018011	15596.6	0.269695	0.0673075	4.00691	6.15183e-05	0.00357518	F33E11.3	V	300015	304713	-1
WBGene00018118	1259.67	-0.427591	0.0896911	-4.76738	1.86638e-06	0.000203211	F36H12.2	IV	5274503	5276115	1
WBGene00018144	282.421	0.817605	0.185805	4.40034	1.08083e-05	0.000896097	F37C4.4	IV	3867147	3871842	1
WBGene00018161	13006.1	0.164502	0.0419856	3.91805	8.9267e-05	0.00475933	F38A5.2	IV	6582703	6585571	-1
WBGene00018208	4815.96	0.766131	0.0858559	8.92345	4.5198e-19	2.47548e-16	F39G3.3	V	4731911	4734723	1
WBGene00018222	181.119	1.60263	0.292158	5.48551	4.12287e-08	6.8997e-06	F40A3.7	V	7895465	7899861	-1
WBGene00018225	297.006	1.11922	0.272098	4.11329	3.90066e-05	0.00246505	nep-14	X	8375288	8377304	1
WBGene00018268	587.034	2.69552	0.484793	5.56015	2.69545e-08	4.91154e-06	F41C3.2	II	4749968	4751822	1
WBGene00018336	9.72355	-5.55633	1.4955	-3.71537	0.000202908	0.00914554	F42A9.7	IV	8616006	8617147	-1
WBGene00018385	55.5604	9.88308	1.43881	6.86895	6.46779e-12	2.08748e-09	F43C11.8	II	2332520	2334338	1
WBGene00018424	5221.56	-0.420709	0.0943872	-4.45727	8.30094e-06	0.000742728	pgph-2	V	5770456	5771767	1
WBGene00018437	360.423	-2.08285	0.343518	-6.06329	1.33364e-09	2.97583e-07	btb-8	II	1722770	1724186	1
WBGene00018533	7068.32	0.195572	0.0500439	3.908	9.3063e-05	0.00491819	F47B7.2	X	3772763	3778080	1
WBGene00018609	8735.24	0.238816	0.0573299	4.16565	3.10461e-05	0.00206297	F48E8.2	III	5464381	5467992	1
WBGene00018624	38.6121	2.47041	0.629066	3.9271	8.59757e-05	0.00462086	F48G7.13	V	615576	616728	1
WBGene00018725	231.049	4.51313	0.408953	11.0358	2.56754e-28	2.20979e-25	kreg-1	X	8709764	8710137	1
WBGene00018869	2463.41	0.469754	0.122251	3.84254	0.000121766	0.00606278	rfip-1	II	5884552	5892664	1
WBGene00018990	1135.82	0.372667	0.0938298	3.97173	7.1352e-05	0.00399262	klf-1	III	2874818	2880705	1
WBGene00019002	11078.1	-0.187745	0.0404467	-4.6418	3.45391e-06	0.000349499	F57B10.4	I	6566173	6568905	1
WBGene00019006	2740.82	0.317885	0.0691841	4.59477	4.33221e-06	0.000423246	spg-20	I	6550536	6552665	-1
WBGene00019075	4237.83	-0.443806	0.0878964	-5.04919	4.43693e-07	5.56896e-05	F59A3.2	I	5512048	5514557	1
WBGene00019136	15.7019	6.13629	1.17482	5.22317	1.75882e-07	2.46425e-05	F59H6.5	II	2003377	2008250	1
WBGene00019280	1032.03	0.57251	0.150448	3.80538	0.000141588	0.00686077	K01A2.5	II	302405	303659	1
WBGene00019324	585.522	-0.469678	0.112627	-4.17019	3.04342e-05	0.00202977	K02F2.5	I	6804788	6810451	-1
WBGene00019380	13399.9	-0.362448	0.0553471	-6.54864	5.80642e-11	1.69267e-08	K04C2.2	III	6889749	6895089	1
WBGene00019412	101.177	-1.90862	0.515964	-3.69913	0.000216339	0.0096308	fbxb-49	II	1568520	1569563	1
WBGene00019415	208.604	-1.77216	0.4415	-4.01396	5.97074e-05	0.00349254	K05F6.4	II	1543482	1545415	1
WBGene00019564	282.991	2.30147	0.45096	5.1035	3.33433e-07	4.33559e-05	K09D9.1	V	4025091	4026212	1
WBGene00019589	959.238	0.647796	0.104717	6.18615	6.16523e-10	1.46619e-07	K09F6.6	II	2276738	2279155	-1
WBGene00019590	236.633	0.931842	0.215348	4.32715	1.5105e-05	0.00117171	K09F6.7	II	2290896	2292184	-1
WBGene00019593	141.646	1.63923	0.390986	4.19255	2.75838e-05	0.00188132	K09F6.10	II	2287030	2290226	-1
WBGene00019668	110.001	3.02467	0.724628	4.1741	2.99162e-05	0.00201006	fil-2	V	6279005	6280146	1
WBGene00019700	421.147	-0.742919	0.192206	-3.86522	0.00011099	0.00566678	btb-11	II	1023693	1024784	-1
WBGene00019703	183.652	-2.02256	0.458911	-4.4073	1.04668e-05	0.000883569	fbxb-41	II	1041321	1042327	-1
WBGene00019788	219.661	-1.30682	0.32557	-4.01395	5.97098e-05	0.00349254	M116.1	IV	8410578	8412167	1
WBGene00019888	17931.6	0.260007	0.0622731	4.17527	2.97627e-05	0.0020072	btbd-10	II	4905008	4911835	1
WBGene00019890	31650.4	0.312841	0.0444062	7.04498	1.85482e-12	6.44693e-10	R05F9.6	II	4889437	4891427	1
WBGene00019961	150.042	-1.18698	0.275379	-4.31036	1.62989e-05	0.00123776	R08E5.1	V	3769801	3771518	-1
WBGene00019979	502.694	-1.11144	0.173499	-6.40602	1.49364e-10	3.97002e-08	R09B5.11	V	1439179	1441871	1
WBGene00020007	1736.11	1.50975	0.192944	7.82478	5.08529e-15	2.13748e-12	R11F4.1	II	4091837	4094349	1
WBGene00020338	520.604	0.641041	0.108199	5.92466	3.12939e-09	6.35512e-07	T08A9.6	X	7312175	7313976	1
WBGene00020580	80.7788	2.89012	0.580022	4.98277	6.26799e-07	7.60319e-05	T19D12.5	II	6634902	6636163	-1
WBGene00020596	3204.35	0.484823	0.0966355	5.01703	5.24758e-07	6.45203e-05	oga-1	X	9343333	9347430	-1
WBGene00020601	5551.73	-0.257524	0.0607754	-4.23731	2.26214e-05	0.0016067	T20B12.3	III	7382115	7383906	1
WBGene00020725	1844.37	0.677972	0.105244	6.44189	1.17998e-10	3.18313e-08	cnp-3	X	17135975	17138110	-1
WBGene00020779	12030	0.216917	0.0461606	4.69919	2.61192e-06	0.000272877	T24G10.2	III	5440862	5442761	-1
WBGene00020799	595.338	2.39206	0.260138	9.19534	3.73816e-20	2.25212e-17	T25D10.1	II	6403401	6405040	1
WBGene00020834	234.531	0.889195	0.236627	3.75778	0.000171425	0.00800603	T27A1.2	II	530848	536860	-1
WBGene00020891	2088.63	2.82427	0.176866	15.9684	2.12059e-57	3.48433e-54	T28C12.4	V	6316932	6326390	1
WBGene00020903	587.954	0.487715	0.109777	4.44277	8.88076e-06	0.000779179	acd-5	I	3655413	3662183	-1
WBGene00020924	258.411	-0.659	0.175352	-3.75815	0.000171176	0.00800603	W02B3.4	III	680634	683418	-1
WBGene00020999	16855.5	0.951434	0.0750267	12.6813	7.5106e-37	8.48417e-34	W03F9.1	V	124010	126758	-1
WBGene00021020	3350.97	0.450201	0.101514	4.43488	9.21253e-06	0.000785411	W04B5.3	III	2418345	2423912	1
WBGene00021022	3744.91	0.216659	0.0549634	3.94188	8.08449e-05	0.00440118	W04B5.5	III	2411090	2418205	-1
WBGene00021121	246.723	1.53286	0.290417	5.27814	1.30499e-07	1.8944e-05	W09G12.7	IV	1229080	1230789	1
WBGene00021174	19.9497	-4.46865	1.1854	-3.76976	0.000163407	0.00769121	fbxb-99	II	3792524	3793425	-1
WBGene00021194	22.9851	4.81814	0.813543	5.92241	3.1725e-09	6.37109e-07	Y16E11A.2	II	1979245	1984118	-1
WBGene00021271	81.7015	1.85952	0.368152	5.05095	4.39628e-07	5.56896e-05	spe-47	I	2617560	2620425	1
WBGene00021446	287.711	0.619855	0.165355	3.74863	0.000177803	0.00821895	hlh-33	III	1855392	1859592	1
WBGene00021522	4022.3	0.35961	0.0893257	4.02583	5.67735e-05	0.00338655	nhr-274	IV	1637954	1645290	-1
WBGene00021527	223.519	-1.10588	0.170692	-6.47881	9.24501e-11	2.57068e-08	aakg-3	X	2976457	2981008	1
WBGene00021555	9330.2	-0.285887	0.0633988	-4.50934	6.50301e-06	0.000599671	Y45G5AM.2	V	4175882	4181357	1
WBGene00021667	737.982	-0.687602	0.134288	-5.12036	3.04953e-07	4.02316e-05	snpc-3.2	I	252118	254277	1
WBGene00021700	12.0291	6.99907	1.33868	5.22835	1.7103e-07	2.415e-05	Y48G9A.6	III	2117842	2119091	1
WBGene00021759	710.682	0.450178	0.116166	3.87531	0.000106488	0.0054834
WBGene00021773	86.2124	-2.51751	0.534573	-4.70938	2.48469e-06	0.000262621	fbxb-42	II	1537621	1538666	1
WBGene00021858	120.464	1.23803	0.281331	4.40063	1.07936e-05	0.000896097	Y54F10BM.3	III	2277279	2289967	1
WBGene00021905	3388.75	0.346586	0.0774768	4.47342	7.69793e-06	0.000699158	helq-1	III	577684	587105	-1
WBGene00021912	2264.62	0.515542	0.0890169	5.79151	6.97572e-09	1.34127e-06	Y55B1BR.2	III	434891	440142	1
WBGene00021931	68.5001	-1.51439	0.392424	-3.85907	0.000113821	0.00574637	Y55F3AM.14	IV	1058695	1067525	-1
WBGene00022181	570.247	1.03081	0.198534	5.1921	2.0794e-07	2.86894e-05	pho-9	III	2757087	2760816	-1
WBGene00022231	804.93	-0.605071	0.137343	-4.40553	1.05526e-05	0.000883569	tyr-6	IV	6480521	6486971	1
WBGene00022265	516.828	-1.40599	0.340765	-4.12599	3.69149e-05	0.0023576	Y73C8C.8	V	3110089	3113851	-1
WBGene00022302	82.902	-1.14358	0.272101	-4.20278	2.6366e-05	0.00181194	Y76B12C.8	IV	1979988	1980363	1
WBGene00022322	17.4841	-4.1363	1.04575	-3.95533	7.6429e-05	0.0042244	Y82E9BL.5	III	1346315	1347128	-1
WBGene00022325	66.4163	-1.77832	0.319915	-5.55873	2.71746e-08	4.91154e-06	fbxa-5	III	1336707	1340333	-1
WBGene00022358	2411.27	0.329946	0.0773665	4.26472	2.00156e-05	0.00146462	Y92H12A.2	I	1543525	1556196	1
WBGene00022369	31621.1	0.286484	0.0711957	4.02389	5.72445e-05	0.00339927	Y92H12BR.3	I	1416586	1425201	1
WBGene00022382	7819.13	2.40246	0.111075	21.6291	9.56652e-104	2.88175e-100	Y94H6A.10	IV	2709942	2711374	-1
WBGene00022463	13009.7	-0.328417	0.0595685	-5.51327	3.52237e-08	6.12147e-06	elpc-1	I	5114119	5118852	-1
WBGene00022555	103.608	-1.08184	0.284064	-3.80845	0.000139841	0.00681264	btb-12	II	1655217	1656148	1
WBGene00022643	307.789	1.53965	0.376333	4.09118	4.29181e-05	0.00267483	ZK6.8	V	381901	384688	1
WBGene00022647	892.586	-0.463264	0.110115	-4.2071	2.58673e-05	0.00178445	slc-17.1	X	17460778	17464966	-1
WBGene00022692	16.5926	4.13586	0.954187	4.33444	1.46132e-05	0.00114834	ZK250.9	II	1963063	1967936	-1
WBGene00022693	11.6922	5.93802	1.49131	3.98174	6.84134e-05	0.00384938	ZK250.10	II	1970834	1974718	-1
WBGene00022741	379.777	-1.12336	0.182235	-6.16438	7.0758e-10	1.63959e-07	ZK430.5	II	4405864	4416553	1
WBGene00022788	2109.57	-0.369331	0.085493	-4.32002	1.56015e-05	0.00119484	slc-17.7	V	9263800	9266499	-1
WBGene00022792	10032.9	-0.20894	0.0480889	-4.34488	1.39354e-05	0.00110469	ZK686.2	III	7763698	7766052	-1
WBGene00022872	36.6767	6.02241	0.986706	6.10355	1.0374e-09	2.34374e-07	ZK1240.8	II	2326995	2329053	-1
WBGene00022887	876.512	0.781794	0.161237	4.84873	1.24254e-06	0.000142137	ZK1290.5	II	7529643	7530991	1
WBGene00022951	5541.62	2.82829	0.141327	20.0123	4.30151e-89	9.71818e-86	C30E1.9	X	16929914	16944683	1
WBGene00023209	12423.4	0.199539	0.054023	3.6936	0.0002211	0.00977055	ZC513.7	V	8039469	8040387	-1
WBGene00023263	58.7087	1.81754	0.377999	4.80832	1.52208e-06	0.000168773	D1005.t1	X	1474006	1474087	-1
WBGene00023401	383.332	2.01028	0.230956	8.70416	3.19923e-18	1.65208e-15	ZK380.t2	X	1643850	1643922	1
WBGene00023469	36.579	-2.88885	0.526633	-5.48551	4.12271e-08	6.8997e-06	C16A3.11	III	6374415	6374548	-1
WBGene00023497	7721.28	0.385828	0.100363	3.84433	0.00012088	0.00603532	lin-15B	X	15726129	15732025	1
WBGene00043988	180.882	-0.947191	0.220482	-4.29601	1.73902e-05	0.00130962	AC8.10	X	237496	239177	-1
WBGene00044001	2583.45	-0.557419	0.122746	-4.54123	5.59269e-06	0.000534827	C09G4.4	IV	8513205	8513916	1
WBGene00044168	8.54387	6.99571	1.60625	4.35531	1.32881e-05	0.0010627	M05D6.10	II	8471880	8473522	-1
WBGene00044281	250.382	-1.06845	0.272255	-3.92446	8.6925e-05	0.00464817	R04A9.7	X	391360	394828	-1
WBGene00044325	5476.29	-0.259943	0.0657443	-3.95384	7.69054e-05	0.0042366	tag-321	IV	7782599	7783851	-1
WBGene00044733	34.8005	-6.59777	1.29584	-5.09148	3.55275e-07	4.5866e-05	W08F4.13	II	584798	586241	1
WBGene00045092	231.597	1.10327	0.237569	4.64397	3.41773e-06	0.000349499	H06I04.9	III	3068486	3068562	1
WBGene00045272	1484.12	1.36607	0.229665	5.94811	2.7125e-09	5.70066e-07	F59C12.4	X	16602445	16602717	-1
WBGene00045276	309.13	1.35373	0.212911	6.35821	2.04115e-10	5.19602e-08	F18E3.13	V	7416116	7416628	1
WBGene00045305	855.648	0.931633	0.176532	5.27742	1.31017e-07	1.8944e-05	ZC250.4	V	5812316	5813157	-1
WBGene00045486	38.3517	-2.31312	0.564466	-4.0979	4.16923e-05	0.00261648	K05F6.12	II	1545925	1546991	1
WBGene00045498	171.585	-1.76239	0.472833	-3.7273	0.000193544	0.00878925	F56F4.8	I	6149197	6150480	1
WBGene00077438	7.27402	5.91298	1.54606	3.82454	0.000131015	0.00643467	C18D4.10	V	17532821	17535368	1
WBGene00077664	27.7453	-6.43078	1.30433	-4.93035	8.20833e-07	9.57144e-05	C43D7.11	V	19311863	19312819	1
WBGene00077783	64.3671	-1.77235	0.440559	-4.02296	5.74722e-05	0.00339927	D1054.18	V	10800725	10801291	-1
WBGene00086562	21.7807	-5.80653	1.30535	-4.44825	8.65742e-06	0.000763289	T02G6.11	I	11820688	11823459	1
WBGene00194658	12.5409	7.91985	1.8664	4.24338	2.20178e-05	0.00157366	R09E10.13	IV	10294811	10295267	-1
WBGene00201964	50.8397	2.32415	0.523268	4.44161	8.92888e-06	0.000779616	F25D1.11	V	10536755	10536899	-1
WBGene00219803	853.788	-0.680641	0.145064	-4.69199	2.70565e-06	0.000281045	C06A1.12	II	10574651	10574840	-1
WBGene00219886	112.694	1.78458	0.323471	5.51696	3.4492e-08	6.05252e-06	F09E10.15	X	1506302	1506390	1
WBGene00219917	17.0311	2.21236	0.576333	3.83869	0.000123694	0.00612504	F26D10.24	IV	17280046	17280169	1
WBGene00219959	66.8687	2.19497	0.370056	5.93145	3.00273e-09	6.16719e-07	F52D2.14	X	1982844	1982935	-1
WBGene00219964	374.923	1.10424	0.214716	5.14279	2.70691e-07	3.66834e-05	F52G3.6	X	16943323	16943517	1
WBGene00235381	268.542	0.924454	0.154857	5.96972	2.37663e-09	5.05355e-07	Y74C9A.9	I	22882	23600	-1
WBGene00255584	6.53929	-5.64906	1.46269	-3.8621	0.000112418	0.00570743	mir-8187	I	14368397	14368473	-1
WBGene00269388	116.113	-1.7637	0.343099	-5.14051	2.73999e-07	3.66834e-05	F45C12.17	II	1726141	1727106	1
WBGene00270293	28.3853	-5.30332	1.34571	-3.94089	8.1179e-05	0.0044061	F36H5.17	II	1755693	1756164	-1
