## Supplemental File 3 for "Serotonin signaling by maternal neurons upon stress ensures progeny survival"

### Sheet: Sheet1
Wormbase Gene	baseMean	log2FoldChange	lfcSE	stat	pvalue	padj	external_gene_name	chromosome_name	start_position	end_position	strand
WBGene00001160	11823.4	0.303074	0.0649202	4.66842	3.03531e-06	0.00373005	efk-1	III	6164909	6168547	-1
WBGene00002015	3445.98	3.13289	0.469428	6.67385	2.49178e-11	5.54172e-08	hsp-16.1	V	9087293	9087782	-1
WBGene00002016	1790.26	3.1264	0.343894	9.09116	9.79889e-20	4.90337e-16	hsp-16.2	V	1804334	1804971	-1
WBGene00002017	3441.19	3.15835	0.369571	8.54599	1.27434e-17	4.88583e-14	hsp-16.11	V	9090077	9090604	1
WBGene00002018	1262.94	4.05447	0.768542	5.27554	1.32368e-07	0.000220789	hsp-16.41	V	1805178	1805875	1
WBGene00002020	541.07	3.04656	0.456217	6.67788	2.42418e-11	5.54172e-08	hsp-16.49	V	9089280	9089766	-1
WBGene00002026	3190.97	3.14106	0.312649	10.0466	9.50929e-24	6.3446e-20	hsp-70	I	9320325	9322534	-1
WBGene00002055	2193.89	-0.529101	0.106785	-4.95483	7.2395e-07	0.00103504	ifc-1	V	2881393	2883753	1
WBGene00008944	5212.22	1.04215	0.122175	8.52991	1.46458e-17	4.88583e-14	F19B2.5	V	20162649	20164561	-1
WBGene00009349	509.218	-1.33524	0.220548	-6.05421	1.4111e-09	2.82446e-06	F32H5.3	V	13359334	13360024	1
WBGene00009691	35782.3	5.9387	0.209295	28.3748	4.14341e-177	8.29344e-173	F44E5.4	II	11757106	11759323	-1
WBGene00009692	35896.9	6.03683	0.232954	25.9142	4.60541e-148	4.6091e-144	F44E5.5	II	11759640	11761853	1
WBGene00010989	3528.22	0.718418	0.15418	4.65962	3.16801e-06	0.00373005	R03D7.2	II	10932741	10935140	-1
WBGene00022382	7819.13	0.784115	0.111391	7.03931	1.93193e-12	5.52423e-09	Y94H6A.10	IV	2709942	2711374	-1
WBGene00022951	5541.62	0.773999	0.14165	5.46416	4.65099e-08	8.46312e-05	C30E1.9	X	16929914	16944683	1
WBGene00045276	309.13	1.02052	0.208951	4.88402	1.03944e-06	0.00138703	F18E3.13	V	7416116	7416628	1
WBGene00219292	17.064	6.69279	1.31899	5.07417	3.89194e-07	0.000599239	ZK1320.14	II	9683110	9683830	1
